# Selective advantage of mutant stem cells in clonal hematopoiesis occurs by attenuating the deleterious effects of inflammation and aging

**DOI:** 10.1101/2023.09.12.557322

**Authors:** Niels Asger Jakobsen, Sven Turkalj, Andy G. X. Zeng, Bilyana Stoilova, Marlen Metzner, Murtaza S. Nagree, Sayyam Shah, Rachel Moore, Batchimeg Usukhbayar, Mirian Angulo Salazar, Grigore-Aristide Gafencu, Alison Kennedy, Simon Newman, Benjamin J. L. Kendrick, Adrian H. Taylor, Rasheed Afinowi-Luitz, Roger Gundle, Bridget Watkins, Kim Wheway, Debra Beazley, Alexander Murison, Alicia G. Aguilar-Navarro, Eugenia Flores-Figueroa, Stephanie G. Dakin, Andrew J. Carr, Claus Nerlov, John E. Dick, Stephanie Z. Xie, Paresh Vyas

**Author notes:** These authors contributed equally (Niels Asger Jakobsen, Sven Turkalj, Andy G. X. Zeng). Senior author (John E. Dick, Stephanie Z. Xie, Paresh Vyas). Lead contact author: Paresh Vyas.

## Abstract

Clonal hematopoiesis (CH) arises when hematopoietic stem cells (HSC) acquire mutations in genes, including *DNMT3A* and *TET2*, conferring a competitive advantage through a mechanism that remains unclear. To gain insight into how CH mutations enable gradual clonal expansion, we used single-cell multi-omics with high-fidelity genotyping on CH bone marrow samples. Most of the selective advantage of mutant cells occurs within HSCs. *DNMT3A* and *TET2*-mutant clones expand further in early progenitors, while *TET2* mutations accelerate myeloid maturation in a dose-dependent manner. Unexpectedly, both mutant and non-mutant HSCs from CH samples are enriched for inflammatory and aging transcriptomic signatures, compared to HSC from non-CH samples, revealing a non-cell autonomous mechanism. However, *DNMT3A* and *TET2*-mutant HSCs have an attenuated inflammatory response relative to wild-type HSCs within the same sample. Our data support a model whereby CH clones are gradually selected because they are more resistant to the deleterious impact of inflammation and aging.
