## Supplementary material for "Selective advantage of mutant stem cells in clonal hematopoiesis occurs by attenuating the deleterious effects of inflammation and aging": Table S1

### Sheet: Table_S1
Table S1. Clinical characteristics of the MARCH cohort. Age in years. BMI, body mass index. TIA, transient ischaemic attack. COPD, chronic obstructive pulmonary disease. VTE, venous thromboembolism. NSAID, non-steriodal anti-inflammatory drugs. Hb, hemoglobin. WCC, white cell count. MCV, Mean corpuscular volume.
Sample	Gender	Age	BMI	Ischaemic heart disease	Cardiac arrhythmia	Valvular heart disease	Stroke/TIA	Hyper-tension	Diabetes	Hyper-cholesterol-aemia	Asthma	COPD	Previous VTE	Chronic kidney disease	Hypo-thyroidism	Inflammatory bowel disease	Other autoimmune disease	Osteo-arthritis	Previous cancer	Previous chemo-therapy	Previous radio-therapy	Smoking	NSAID	Immuno-suppressants	Hb (g/L)	MCV (fL)	WCC (x10^9/L)	Platelets (x10^9/L)	Neutrophils (x10^9/L)	Lymphocytes (x10^9/L)
NOC001	Male	53.5	35.3	None	None	None	None	None	None	None	None	None	None	None	None	None	None	Yes	None	No	No	Ex-smoker	Yes	None	146	87.4	4.84	250	2.39	1.68
NOC002	Female	77.6	27.61	None	None	None	None	None	None	None	None	None	None	None	None	None	None	Yes	None	No	No	Never	Yes	None	125	87.9	3.75	232	2.31	1.11
NOC003	Female	61	37.58	None	None	None	None	Yes	Type II	None	None	None	None	None	None	None	None	Yes	None	No	No	Never	Yes	None	135	89.2	12.98	353	8.34	3.41
NOC004	Female	53.7	29.12	None	None	None	None	None	None	None	None	None	None	None	None	None	None	Yes	None	No	No	Never	None	None	138	84.6	10.64	339	6.97	2.73
NOC006	Male	72.4	21.63	None	None	None	None	None	None	None	None	None	None	None	None	None	None	Yes	None	No	No	Never	None	None	143	87.7	4.51	234	2.7	1.19
NOC007	Female	79.5	28.44	None	None	None	None	None	None	None	None	None	None	Yes	Yes	None	None	Yes	None	No	No	Never	Yes	None	133	92	5.83	215	2.3	2.46
NOC008	Female	81.6	29.72	None	None	None	None	None	None	None	None	None	None	None	None	None	None	Yes	None	No	No	Never	None	None	139	93	9.67	282	7.13	1.92
NOC009	Female	74.9	22.5	None	None	None	None	None	None	None	Yes	None	None	None	Yes	None	None	Yes	None	No	No	Never	Yes	None	132	92.9	4.51	267	2.6	1.49
NOC010	Male	85.7	26.32	None	None	None	Yes	Yes	None	None	Yes	None	None	None	Yes	None	None	Yes	None	No	No	Never	None	None	140	90.6	7.3	286	4.82	1.47
NOC011	Female	73.2	29.2	None	None	None	None	None	None	None	None	None	None	None	None	None	None	Yes	None	No	No	Never	None	None	125	89.6	5.59	291	3.07	1.96
NOC012	Female	82.4	25.39	None	None	None	None	None	None	None	None	None	None	None	None	None	None	Yes	None	No	No	Never	None	None	125	91.5	6.08	333	4.05	1.44
NOC013	Female	70.4	25.2	None	None	None	None	None	None	None	None	None	None	None	None	None	None	Yes	None	No	No	Ex-smoker	None	None	141	90.3	6.48	247	4.8	1.21
NOC014	Female	78.3	24.84	None	None	None	None	Yes	Type II	None	None	None	None	None	None	None	None	Yes	None	No	No	Unknown	None	None	159	88.9	8.02	239	5.86	1.49
NOC015	Male	63.4	22.69	None	None	None	None	Yes	None	None	Yes	None	None	None	None	None	None	Yes	None	No	No	Smoker	None	None	148	94.2	5.89	287	3.4	1.39
NOC016	Female	75.8	28.23	None	None	None	None	Yes	None	None	Yes	None	None	None	None	None	None	Yes	None	No	No	Never	None	None	134	91	6.08	261	4.38	1.22
NOC017	Female	78.4	27.53	None	None	None	None	Yes	None	None	None	None	None	None	None	None	None	Yes	None	No	No	Never	Yes	None	119	87.7	6.08	233	3.62	1.77
NOC018	Male	73.5	33.34	None	None	None	Yes	Yes	None	None	None	None	None	None	None	None	None	Yes	None	No	No	Ex-smoker	None	None	144	92.8	8.51	250	5.84	1.56
NOC019	Female	71	25.8	None	None	None	None	None	None	None	None	None	None	None	None	None	None	Yes	None	No	No	Never	None	None	148	89.5	9.74	226	6.58	2.28
NOC020	Female	79.7	30.8	None	None	None	None	Yes	None	None	None	None	None	None	None	None	None	Yes	None	No	No	Never	Yes	None	155	85.7	8.09	215	4.29	2.73
NOC021	Male	78.3	22.28	None	None	None	None	None	Type II	Yes	None	None	None	None	None	None	Yes	Yes	None	No	No	Never	None	None	150	92.3	9.04	225	6.51	1.45
NOC022	Male	75.6	32.7	Yes	None	None	None	None	Type II	None	None	None	None	None	None	None	None	Yes	None	No	No	Never	None	None	138	86.6	6.24	210	4.66	0.95
NOC023	Male	54.3	29.94	None	None	None	None	None	None	None	None	None	None	None	None	None	None	Yes	None	No	No	Smoker	None	None	151	91.2	5.35	262	2.52	2.03
NOC024	Male	43.5	28.28	None	None	None	None	None	None	None	None	None	None	None	None	None	None	Yes	None	No	No	Never	None	None	135	87.6	6.65	225	4.24	1.86
NOC025	Male	70.3	31.21	None	None	None	None	None	None	None	None	None	None	None	None	None	None	Yes	None	No	No	Ex-smoker	Yes	None	145	90.1	8.15	275	5.99	1.45
NOC026	Female	74	28.91	None	None	None	None	None	None	Yes	Yes	Yes	None	None	Yes	None	None	Yes	Yes	No	No	Ex-smoker	None	None	124	92.9	5.49	291	3.92	0.87
NOC027	Female	65.7	32.15	None	None	None	None	None	None	None	Yes	None	None	None	None	None	None	Yes	None	No	No	Ex-smoker	None	None	126	84.4	5.24	343	2.56	1.88
NOC028	Male	64.4	27.06	None	None	None	None	None	None	None	None	None	None	None	None	None	None	Yes	None	No	No	Never	None	None	155	87.7	6.78	245	2.9	2.99
NOC029	Female	49.8	36.13	None	None	None	None	None	None	None	None	None	None	None	None	None	None	Yes	None	No	No	Never	None	None	143	91.3	8.36	215	5.53	2.04
NOC030	Female	80.5	23.8	None	None	None	None	Yes	None	None	None	Yes	None	None	None	None	None	Yes	None	No	No	Ex-smoker	None	None	123	80.5	6.88	410	5.09	0.97
NOC031	Female	65.1	37.27	None	None	None	None	None	Type II	None	None	Yes	None	None	None	None	None	Yes	None	No	No	Ex-smoker	Yes	None	123	90.2	8.63	254	5.33	2.36
NOC032	Female	62.6	29.75	None	None	None	None	None	None	None	None	None	None	None	None	None	None	Yes	None	No	No	Never	Yes	None	161	92.6	5.4	274	2.89	1.88
NOC033	Female	61.3	38.8	None	None	None	None	None	None	None	None	None	None	None	None	None	None	Yes	None	No	No	Never	None	None	150	87.9	7.55	217	4.39	2.39
NOC034	Female	65	36.25	None	None	None	None	None	None	None	None	None	None	None	Yes	None	None	Yes	None	No	No	Never	None	None	132	84.3	5.31	251	3.94	0.91
NOC035	Female	65.2	35.44	None	None	None	None	Yes	None	None	None	None	None	None	Yes	None	None	Yes	None	No	No	Smoker	None	None	125	87.7	6.04	297	3.69	1.8
NOC036	Female	51.2	32.05	None	None	None	None	Yes	None	None	None	None	None	None	None	None	None	Yes	None	No	No	Never	Yes	None	144	83.2	3.27	243	1.94	1.03
NOC037	Male	77.9	35.56	None	None	None	None	Yes	Type II	None	None	None	None	None	Yes	None	None	Yes	None	No	No	Never	None	None	128	91.2	7.57	256	5.04	1.56
NOC038	Female	65.4	26.5	None	None	None	None	None	None	None	None	None	None	None	None	None	None	Yes	None	No	No	Smoker	None	None	135	95.3	7.53	273	5.3	1.53
NOC039	Female	77.9	35.55	Yes	None	None	None	None	None	None	None	None	None	None	Yes	None	None	Yes	None	No	No	Never	None	None	100	95.1	6.12	181	3.37	1.75
NOC040	Male	63.2	25.71	None	None	None	None	None	None	None	None	None	None	None	None	None	None	Yes	None	No	No	Smoker	None	None	134	93.8	12.09	362	9.13	2
NOC041	Female	55	27.92	None	None	None	None	None	None	None	None	None	None	None	None	None	None	Yes	None	No	No	Never	Yes	None	129	85	7.04	271	3.68	2.54
NOC042	Female	66.2	26.3	None	None	None	None	None	None	None	None	None	None	None	None	None	None	Yes	None	No	No	Never	None	None	126	93.9	3.8	291	2.13	1.12
NOC043	Male	69.5	30.61	None	None	None	None	None	None	None	None	None	None	None	None	None	None	Yes	None	No	No	Ex-smoker	None	None	150	94.9	4.69	213	2.99	0.95
NOC044	Male	70.1	30.93	None	None	None	None	Yes	None	None	None	None	None	None	None	None	None	Yes	None	No	No	Never	None	None	156	86.4	5.31	251	2.78	1.93
NOC045	Female	78.5	34.84	None	None	None	None	Yes	None	None	Yes	None	None	None	None	None	None	Yes	None	No	No	Ex-smoker	None	None	143	86.2	6.2	308	3.78	1.51
NOC046	Male	54	28.56	None	None	None	None	None	None	None	Yes	None	None	None	None	None	None	Yes	None	No	No	Never	None	None	141	85.9	6.66	244	3.67	1.86
NOC047	Male	59.8	26.45	None	None	None	None	None	None	None	None	None	None	None	None	None	None	Yes	None	No	No	Ex-smoker	Yes	None	148	96.3	7.54	281	4.87	1.52
NOC048	Female	70.1	26.93	None	Yes	None	None	None	None	None	None	None	None	None	None	None	Yes	Yes	None	No	No	Ex-smoker	None	None	114	91.1	5.93	328	3.2	1.85
NOC049	Female	50.5	34.78	None	None	None	None	None	None	None	None	None	None	None	Yes	None	None	Yes	None	No	No	Never	None	None	142	87.9	6.45	313	4.31	1.57
NOC050	Male	72.7	32.61	None	None	None	None	Yes	None	None	None	None	None	None	None	None	None	Yes	None	No	No	Ex-smoker	None	None	142	94.1	7.08	330	4.4	1.81
NOC051	Male	71	30.86	None	None	None	None	None	None	None	None	None	None	None	None	None	None	Yes	None	No	No	Ex-smoker	Yes	None	126	81.8	7.99	254	4.03	2.95
NOC052	Male	71.6	36.93	None	None	None	None	Yes	None	None	None	None	None	None	None	None	None	Yes	None	No	No	Never	Yes	None	122	94.4	16.85	220	13.57	1.49
NOC053	Female	66.3	34.08	None	None	None	None	Yes	None	None	None	None	None	None	None	None	None	Yes	Yes	No	No	Never	None	None	114	87.4	9.99	234	7.63	1.59
NOC054	Female	53.5	46.75	None	None	None	None	None	None	None	None	None	None	None	None	None	None	Yes	None	No	No	Never	Yes	None	143	88.1	8.03	399	5.53	1.91
NOC055	Male	67.8	30.85	None	None	Yes	None	None	None	None	Yes	None	None	None	None	None	None	Yes	None	No	No	Never	None	None	145	92.1	7.74	240	5.87	1.05
NOC056	Female	69.3	22.59	None	None	None	None	None	None	None	None	None	None	None	None	None	None	Yes	Yes	No	Yes	Never	None	None	131	84.6	6.4	300	3.78	2.02
NOC057	Female	69.4	24.76	None	None	None	None	None	None	None	None	None	None	None	None	None	None	Yes	None	No	No	Ex-smoker	None	None	123	96.1	3.53	198	1.3	1.7
NOC058	Male	56.8	35.19	None	None	None	None	None	None	None	None	None	Yes	None	None	None	None	Yes	None	No	No	Never	None	None	117	92.9	12.72	201	9.88	1.36
NOC059	Female	62.6	28.16	None	None	None	None	Yes	None	None	None	None	None	None	None	None	None	Yes	None	No	No	Ex-smoker	None	None	155	86.9	6.73	245	4.32	1.73
NOC060	Female	83.8	25.15	None	None	None	None	Yes	None	Yes	Yes	None	None	None	Yes	None	None	Yes	None	No	No	Never	None	None	120	91	7.66	344	5.88	1.01
NOC061	Male	85	32.49	None	None	None	None	Yes	Type II	None	None	None	None	None	None	None	None	Yes	Yes	Yes	Yes	Ex-smoker	Yes	None	132	92	7.1	192	4.76	1.79
NOC062	Male	86.2	24.61	None	None	None	None	Yes	None	None	None	None	None	Yes	None	Yes	None	Yes	None	No	No	Ex-smoker	None	None	99	94.2	6.92	286	4.8	1.26
NOC063	Female	71.9	21.86	None	None	None	None	None	None	None	None	None	None	None	None	None	None	Yes	None	No	No	Ex-smoker	None	None	135	87.4	7.5	359	5.25	1.72
NOC064	Male	82.9	31.71	None	None	None	None	None	None	None	None	None	None	None	None	None	None	Yes	None	No	No	Ex-smoker	None	None	153	91.2	6.37	154	3.48	2.28
NOC065	Female	77.1	27.94	None	Yes	Yes	None	Yes	None	None	None	None	Yes	None	None	None	None	Yes	None	No	No	Never	None	None	144	90.7	6.23	236	4.09	1.41
NOC066	Female	76.9	36.76	None	None	None	None	None	None	None	Yes	None	None	None	None	None	None	Yes	Yes	No	Yes	Ex-smoker	None	None	139	96.3	5.27	231	2.67	1.61
NOC067	Female	68.5	23.66	None	None	None	None	None	None	None	None	None	None	None	None	None	None	Yes	Yes	No	No	Never	Yes	None	141	90.5	5.39	250	2.98	1.68
NOC068	Male	59	24.51	None	None	None	None	None	None	None	None	None	None	None	None	None	None	Yes	None	No	No	Never	None	None	150	85.3	4.92	220	2.88	1.48
NOC069	Female	53.3	25.4	None	None	None	None	None	None	None	None	None	None	None	None	None	None	Yes	None	No	No	Smoker	None	None	137	94	5.2	257	2.35	2.14
NOC070	Male	65.9	25.59	None	None	None	None	Yes	None	None	None	None	None	None	None	None	None	Yes	None	No	No	Ex-smoker	None	None	127	86.3	8.01	239	6.01	1.28
NOC071	Male	80.5	29	Yes	None	None	None	Yes	None	None	None	None	None	None	None	None	None	Yes	Yes	No	Yes	Smoker	None	None	152	97.6	7.07	202	4.4	1.74
NOC072	Female	75.9	30.43	Yes	None	None	None	None	None	None	None	None	None	None	Yes	None	None	Yes	None	No	No	Never	None	None	131	94.8	6.83	200	3.27	2.29
NOC073	Male	54.4	21.8	None	None	None	None	None	None	None	Yes	None	None	None	None	None	None	Yes	None	No	No	Smoker	None	None	118	97.6	7.32	254	4.6	2.02
NOC074	Female	54	20.06	None	None	None	None	None	None	None	None	None	None	None	None	None	None	Yes	None	No	No	Never	Yes	None	138	92.9	5.48	345	3.51	1.59
NOC075	Female	79.5	24.51	None	None	None	None	None	None	None	None	None	None	None	None	None	None	Yes	None	No	No	Ex-smoker	None	None	119	97.9	4.69	285	3	1.18
NOC076	Male	68.4	33.27	None	None	None	None	None	None	None	None	None	None	None	None	None	None	Yes	None	No	No	Never	Yes	None	158	86.6	5.67	263	3.38	1.45
NOC077	Male	30.9	25.22	None	None	None	None	None	None	None	Yes	None	None	None	None	None	None	Yes	None	No	No	Never	None	None	159	84.3	5.15	223	3.01	1.63
NOC078	Female	83.9	26.8	None	None	None	None	Yes	None	None	None	None	None	None	None	None	None	Yes	None	No	No	Never	None	None	140	89.7	5.94	207	4.09	1.35
NOC079	Male	72.8	29.26	None	None	None	None	None	None	None	None	None	None	None	None	None	None	Yes	None	No	No	Never	None	None	143	91.3	4.78	161	2.48	1.78
NOC080	Male	71.5	24.6	Yes	None	None	None	Yes	None	None	None	None	None	None	None	None	None	Yes	Yes	No	No	Never	None	None	138	96.5	4.22	209	2.25	1.37
NOC081	Male	56.4	21.48	None	None	None	None	Yes	None	None	None	None	None	None	None	None	None	Yes	None	No	No	Smoker	None	None	144	93.3	5.45	233	3.11	1.58
NOC082	Female	65.5	28.3	None	None	None	None	None	None	None	None	None	None	None	None	None	None	Yes	None	No	No	Never	None	None	133	87.6	7.04	262	4.49	1.83
NOC083	Female	57.8	32.19	None	None	None	None	None	None	None	None	None	None	None	None	None	None	Yes	None	No	No	Smoker	Yes	None	121	91.8	7.5	359	4.91	1.78
NOC084	Male	64.5	30.89	None	None	None	None	None	None	None	None	None	None	None	None	None	None	Yes	None	No	No	Ex-smoker	None	None	148	90.8	5.1	242	2.89	1.62
NOC085	Female	63.6	37.34	None	None	None	None	None	None	None	None	None	None	None	None	None	None	Yes	None	No	No	Never	Yes	None	130	91.4	7.63	314	4.83	2.26
NOC086	Male	51.1	23.58	None	None	None	None	None	None	None	None	None	None	None	None	None	None	Yes	None	No	No	Never	Yes	None	157	86.3	5.22	230	2.48	1.63
NOC087	Male	66.4	29.38	None	None	None	None	None	None	Yes	None	None	None	None	None	None	None	Yes	None	No	No	Ex-smoker	None	None	150	93.1	5.07	228	2.83	1.38
NOC088	Female	70.1	29.18	None	Yes	None	None	None	None	None	None	None	None	None	None	None	None	Yes	None	No	No	Ex-smoker	None	None	149	93.8	5.91	201	3.68	1.6
NOC089	Female	57.1	32.81	None	None	None	None	None	None	None	None	None	None	None	None	None	None	Yes	None	No	No	Ex-smoker	None	None	143	83.1	7.7	195	4.39	2.56
NOC090	Female	86.2	25.24	None	None	None	None	None	None	None	None	None	Yes	None	None	None	None	Yes	None	No	No	Ex-smoker	None	None	136	85.9	10.55	287	7.48	2.15
NOC091	Male	76.6	28.37	None	None	None	None	None	None	None	None	None	None	None	None	None	None	Yes	None	No	No	Never	Yes	None	146	90.7	7.36	184	4.46	2.07
NOC092	Female	79.4	30.48	None	None	None	Yes	Yes	None	None	None	None	None	None	None	None	None	Yes	None	No	No	Ex-smoker	None	None	136	82.3	7.12	349	5.07	1.34
NOC093	Male	66.3	28.57	None	Yes	Yes	Yes	None	None	None	None	None	None	None	None	None	None	Yes	None	No	No	Ex-smoker	None	None	153	91.9	5.74	207	3.48	0.91
NOC094	Female	75.5	22.23	None	None	None	None	None	None	None	None	None	None	None	Yes	None	None	Yes	None	No	No	Ex-smoker	None	None	127	93.3	9.49	197	5.65	2.93
NOC095	Male	75.3	38.41	None	None	None	None	Yes	Type II	None	None	None	None	None	None	Yes	None	Yes	None	No	No	Ex-smoker	None	Yes	156	98.1	6.92	206	4.42	1.73
NOC096	Female	78.4	21.37	None	None	None	Yes	Yes	None	None	None	None	None	None	None	None	Yes	Yes	None	No	No	Ex-smoker	None	None	123	88.3	12.3	165	9.44	1.47
NOC097	Female	80.4	29.62	None	None	None	None	Yes	None	None	None	Yes	None	None	None	None	None	Yes	None	No	No	Never	None	None	131	89.9	7.75	233	5.43	1.18
NOC098	Male	72.6	30.96	None	None	None	None	None	None	None	None	None	None	None	None	None	None	Yes	None	No	No	Ex-smoker	None	None	150	86.2	8.04	299	4.52	2.73
NOC099	Male	39.6	32.18	None	None	None	None	None	None	None	None	None	None	None	None	None	None	Yes	None	No	No	Never	Yes	None	158	92.4	7.22	303	4.18	1.81
NOC100	Male	62.5	36.8	None	None	None	None	Yes	None	None	None	None	None	None	None	None	None	Yes	None	No	No	Ex-smoker	Yes	None	151	91.9	5.68	211	3.53	1.14
NOC101	Female	72	24.91	None	None	None	None	Yes	Type II	None	None	None	None	None	None	Yes	None	Yes	None	No	No	Never	None	Yes	135	84.4	6.33	256	4.17	1.31
NOC102	Female	68.5	26.2	None	None	None	None	Yes	None	None	None	None	None	None	None	None	None	Yes	Yes	No	Yes	Ex-smoker	None	None	140	88.3	5.38	263	3.33	1.62
NOC103	Male	76.6	26.89	None	Yes	None	None	Yes	None	None	None	None	None	None	None	None	None	Yes	None	No	No	Never	None	None	152	93.7	7.99	250	4.92	2.18
NOC104	Female	74.1	24.15	None	None	None	None	None	None	None	None	None	None	None	None	None	None	Yes	None	No	No	Ex-smoker	None	None	130	88.1	5	241	3.02	1.39
NOC105	Male	64.8	33.22	None	None	None	None	None	None	None	None	None	None	None	None	None	None	Yes	None	No	No	Never	Yes	None	159	84.3	7.49	233	4.61	2.12
NOC106	Female	73.9	36.42	None	None	None	None	Yes	None	None	None	None	None	None	None	None	None	Yes	Yes	Yes	No	Ex-smoker	None	None	158	91.1	8.01	261	4.37	2.97
NOC107	Female	72.6	20.83	None	None	None	None	None	None	None	Yes	None	None	None	None	None	None	Yes	None	No	No	Ex-smoker	None	None	128	87.4	5.51	278	3.95	0.99
NOC108	Female	80.5	23.05	Yes	None	None	None	Yes	None	None	None	None	None	None	None	None	None	Yes	None	No	No	Ex-smoker	Yes	None	124	94.1	7.72	282	4.39	2.58
NOC109	Female	59.9	23.05	None	None	None	None	None	None	None	None	None	None	None	None	None	None	Yes	None	No	No	Smoker	None	None	126	94.9	4.14	226	2.42	1.07
NOC110	Female	60.7	30.85	None	None	None	None	None	None	None	None	None	None	None	None	None	None	Yes	None	No	No	Never	Yes	None	136	90.7	5.11	268	3.4	1.36
NOC111	Female	60.3	44.54	None	None	None	None	Yes	None	None	Yes	None	None	None	None	None	None	Yes	None	No	No	Ex-smoker	None	None	133	88.5	8.67	378	5.24	2.6
NOC112	Male	69.2	42.44	None	Yes	None	None	Yes	None	None	None	None	None	None	None	None	None	Yes	None	No	No	Never	None	None	121	93.2	8.5	212	5.73	1.89
NOC113	Male	70.4	33.83	None	None	None	None	None	None	None	None	Yes	None	None	Yes	None	None	Yes	None	No	No	Smoker	Yes	None	151	90.7	7.7	298	5.22	1.5
NOC114	Male	80.4	26.3	None	None	None	None	Yes	None	None	None	None	None	None	None	None	Yes	Yes	Yes	No	No	Ex-smoker	None	None	140	102.7	8.14	187	4.53	2.97
NOC115	Male	77.5	26.16	None	None	None	None	None	None	Yes	None	None	None	None	None	None	None	Yes	None	No	No	Ex-smoker	None	None	154	86.5	7.46	218	5.15	1.71
NOC116	Female	72.8	34.55	Yes	None	None	None	None	None	None	Yes	None	None	Yes	None	None	None	Yes	Yes	No	Yes	Ex-smoker	None	None	130	98.5	7.09	245	4.35	1.89
NOC117	Female	89.9	17.88	None	None	None	None	None	None	None	None	None	None	None	None	None	None	Yes	None	No	No	Never	None	None	139	103.2	3.18	194	2.27	0.65
NOC118	Male	84.6	33.22	Yes	None	None	None	None	Type II	None	None	None	None	None	None	None	None	Yes	None	No	No	Never	None	None	128	99.7	6.64	188	4.78	1.26
NOC119	Male	55.2	22.24	None	None	None	None	Yes	None	None	None	None	None	None	None	None	Yes	Yes	None	No	No	Ex-smoker	None	None	147	93.8	4.23	242	2.35	1.4
NOC120	Female	61.1	29.87	None	None	None	None	None	None	None	None	None	None	None	None	None	None	Yes	None	No	No	Never	Yes	None	139	84.1	5.52	178	2.88	1.84
NOC121	Female	76.2	15.73	None	None	None	None	None	None	None	None	None	None	None	None	None	None	Yes	None	No	No	Smoker	None	None	132	89.8	5.87	305	3.77	1.44
NOC122	Female	60.4	41.32	None	None	None	None	None	None	None	None	None	None	None	None	None	None	Yes	None	No	No	Never	None	None	139	91.1	5.37	276	2.93	1.82
NOC123	Male	76.6	25.65	Yes	Yes	None	None	None	Pre-Diabetic	None	None	None	None	Yes	None	None	None	Yes	Yes	No	No	Ex-smoker	None	None	133	94.7	5.83	191	2.91	2.24
NOC124	Male	76.3	28.41	None	None	None	None	Yes	None	None	None	None	None	None	None	None	None	Yes	None	No	No	Ex-smoker	None	None	154	95.8	6.33	180	3.98	1.62
NOC125	Female	80.4	32.89	None	None	None	None	Yes	None	None	None	None	None	None	None	None	None	Yes	None	No	No	Never	None	None	141	90.7	9.25	297	6.36	2.15
NOC126	Male	65.4	21.91	None	None	None	None	None	None	None	None	None	None	None	None	None	None	Yes	Yes	No	No	Never	None	None	149	95.5	6.85	287	4.93	1.35
NOC127	Male	74.4	33.96	Yes	None	None	Yes	Yes	Type II	None	None	None	None	Yes	None	None	None	Yes	Yes	No	No	Ex-smoker	None	None	123	91.2	9.66	344	4.9	3.74
NOC128	Female	79.9	36.7	None	None	None	Yes	Yes	None	None	None	None	None	None	None	None	None	Yes	None	No	No	Ex-smoker	None	None	113	87.7	4.98	232	3.41	1
NOC129	Female	57.8	35.44	None	None	None	None	Yes	None	None	None	None	Yes	None	None	None	None	Yes	None	No	No	Ex-smoker	None	Yes	140	94.1	5.89	388	3.39	1.94
NOC130	Female	92	15.57	None	None	Yes	None	None	None	None	None	None	None	None	None	None	None	Yes	None	No	No	Smoker	None	None	148	92.7	6.76	187	5.33	0.88
NOC131	Female	55.1	25.1	None	None	None	None	None	None	None	None	None	None	None	None	None	Yes	Yes	None	No	No	Ex-smoker	Yes	None	128	89.1	5.59	286	2.92	2.04
NOC132	Male	72.4	34.29	None	None	None	None	Yes	Type II	None	Yes	None	None	None	None	None	None	Yes	None	No	No	Ex-smoker	None	None	151	89.3	6.33	238	4.16	1.47
NOC133	Male	51.3	24.26	None	None	None	None	None	None	None	None	None	None	None	None	None	None	Yes	None	No	No	Never	Yes	None	173	87.1	6.39	224	3.89	1.92
NOC134	Male	73.8	28.31	None	None	None	None	None	None	None	None	None	None	None	None	None	None	Yes	None	No	No	Never	Yes	None	143	89.2	5.76	318	3.11	2.02
NOC135	Male	75.4	25.79	None	Yes	Yes	None	Yes	None	None	None	None	None	None	None	None	None	Yes	None	No	No	Smoker	None	None	140	91.8	7.78	241	4.76	2.07
NOC136	Male	59.9	25.76	Yes	None	None	None	None	None	None	None	None	None	None	None	None	None	Yes	None	No	No	Never	None	None	164	90.2	8.51	196	6.58	1.17
NOC137	Male	73.6	37.69	Yes	None	None	None	None	Type II	None	None	None	None	None	None	None	None	Yes	None	No	No	Ex-smoker	None	None	131	91.4	6.38	203	4.51	1.13
NOC138	Female	65.9	24.51	None	None	None	None	None	None	None	None	None	None	None	None	None	None	Yes	None	No	No	Never	None	None	150	89.8	8.42	159	5.29	2.52
NOC139	Female	62.8	27.77	None	None	None	None	None	None	None	None	None	None	None	None	None	None	Yes	None	No	No	Ex-smoker	Yes	None	137	98.6	8.54	331	4.74	2.98
NOC140	Female	83.9	23.01	None	None	None	None	None	None	None	Yes	None	None	None	None	None	None	Yes	None	No	No	Never	None	None	115	90.5	6.66	261	4.4	1.53
NOC141	Male	62.2	42.1	None	None	None	None	Yes	None	None	None	None	None	None	None	None	None	Yes	None	No	No	Never	Yes	None	144	90.2	4.58	255	2.59	1.37
NOC142	Female	87.5	21.1	None	None	None	None	Yes	None	None	None	None	None	None	None	None	None	Yes	None	No	No	Ex-smoker	None	None	110	98	8.7	205	7.19	0.74
NOC143	Male	62.7	21.05	None	None	None	None	None	Type I	None	None	None	None	None	None	None	None	Yes	Yes	No	No	Ex-smoker	None	None	127	93.2	8.87	189	5.9	1.92
NOC144	Female	69.3	32.95	None	Yes	None	None	None	None	None	None	None	None	None	None	None	None	Yes	Yes	No	No	Never	None	None	135	96	5.46	222	3.78	1
NOC145	Female	67.3	21.57	None	None	None	None	None	None	None	None	None	None	None	None	None	None	Yes	None	No	No	Never	None	None	145	93.4	6.51	230	4.23	1.57
NOC146	Male	56.8	35.27	None	None	None	None	None	None	None	None	None	Yes	None	None	Yes	None	Yes	None	No	No	Never	None	None	155	86.8	4.95	271	2.85	1.58
NOC147	Male	57.9	36.11	None	None	None	None	None	None	None	None	None	None	None	None	None	None	Yes	None	No	No	Never	Yes	None	152	91.2	6.86	254	4.32	1.82
NOC148	Male	72.5	25.46	None	None	None	None	Yes	None	Yes	None	Yes	None	None	None	None	None	Yes	None	No	No	Ex-smoker	None	None	154	85.8	9.69	200	6.16	2.18
NOC149	Female	67.9	36.2	None	None	None	None	None	None	None	None	None	None	None	None	None	None	Yes	Yes	No	No	Smoker	None	None	134	91.2	7.93	292	4.18	2.7
NOC150	Male	86.6	27.4	None	None	None	None	Yes	None	None	None	None	None	None	None	None	None	Yes	Yes	?	Yes	Never	None	None	128	92.7	6.81	262	4.38	1.61
NOC151	Female	74.9	24.78	None	None	None	None	Yes	None	Yes	None	None	None	None	None	None	None	Yes	None	No	No	Smoker	None	None	117	102	7.21	280	4.45	2.11
NOC152	Female	81.2	32.69	None	None	None	None	Yes	None	None	Yes	None	None	Yes	None	None	None	Yes	None	No	No	Ex-smoker	None	None	125	87.5	8.32	237	5.25	1.63
NOC153	Female	63.1	36.45	None	None	None	None	None	None	None	None	None	None	None	None	None	None	Yes	None	No	No	Never	None	None	140	86.1	4.54	173	2.74	0.99
NOC154	Female	47.2	25	None	None	None	None	None	None	None	Yes	None	None	None	Yes	None	None	Yes	None	No	No	Never	None	None	151	96.2	6.49	360	3.22	2.62
NOC155	Male	84.9	30.12	None	None	None	Yes	Yes	Type II	None	None	Yes	None	None	None	None	None	Yes	None	No	No	Ex-smoker	None	None	148	78.1	9.34	357	6.41	2.1
NOC156	Female	63.1	34.29	None	None	None	None	None	None	None	None	None	None	None	None	None	None	Yes	None	No	No	Never	Yes	None	111	94.3	4.73	279	3.04	1.06
NOC157	Female	48.1	20.98	None	None	None	None	None	None	None	None	None	None	None	None	None	None	Yes	None	No	No	Never	None	None	110	74.6	5.65	175	4.4	0.78
NOC158	Male	72.7	35.22	None	None	None	None	None	None	Yes	None	None	None	None	Yes	None	None	Yes	Yes	No	Yes	Ex-smoker	None	None	171	93.7	7.95	275	5.72	1.18
NOC159	Male	68	28.7	None	None	None	None	Yes	None	None	None	None	None	None	None	None	None	Yes	None	No	No	Ex-smoker	None	None	155	88.6	11.56	190	8.18	2.26
NOC160	Male	57.1	26.14	None	None	None	None	None	None	None	None	None	None	None	None	None	None	Yes	None	No	No	Never	None	None	144	85.2	4.22	237	2.58	1.21
NOC161	Male	81.4	27.31	None	None	None	Yes	Yes	None	None	None	Yes	None	None	None	None	None	Yes	None	No	No	Never	None	None	148	90	7.89	215	5.85	1.36
NOC162	Female	63.5	33.3	None	None	None	None	None	Pre-Diabetic	None	None	None	None	None	None	None	Yes	Yes	None	No	No	Ex-smoker	None	None	139	86.3	9.58	387	6.91	1.59
NOC163	Male	89.5	24.58	None	None	None	None	Yes	Pre-Diabetic	None	None	None	None	None	None	None	None	Yes	None	No	No	Ex-smoker	None	None	132	92.9	7.85	273	5.03	1.83
NOC164	Male	54.4	27.99	None	None	None	None	Yes	None	None	None	None	None	None	None	None	None	Yes	None	No	No	Never	Yes	None	156	94.1	6.63	331	4.14	1.67
NOC165	Female	52.2	26.45	None	None	None	None	None	None	None	Yes	None	None	None	None	None	None	Yes	None	No	No	Ex-smoker	Yes	None	138	94.4	6.13	259	3.5	1.32
NOC166	Female	72.7	24.79	None	None	None	None	None	None	None	None	None	None	None	None	None	None	Yes	None	No	No	Never	Yes	None	127	89.8	4.31	261	2.09	1.56
NOC167	Male	55.6	31.77	None	None	Yes	None	None	None	None	None	None	None	None	None	None	None	Yes	None	No	No	Never	Yes	None	160	88.9	6.93	193	4.08	2
NOC168	Female	69.5	22.68	None	None	None	None	None	None	None	None	None	None	None	None	None	None	Yes	Yes	No	No	Never	Yes	None	121	91.1	4.59	184	3.29	0.92
NOC169	Female	44.4	33.03	None	None	None	None	None	None	None	None	None	None	None	None	None	None	Yes	None	No	No	Ex-smoker	None	None	144	95	4.2	214	2.1	1.63
NOC170	Male	80.6	65	None	None	None	None	None	None	None	None	None	None	None	None	None	Yes	Yes	Yes	No	No	Ex-smoker	None	None	148	93.9	7.69	183	4.49	2.14
NOC171	Female	62.3	24.24	None	None	None	None	Yes	None	None	None	None	None	None	None	None	None	Yes	None	No	No	Never	Yes	None	136	92.4	8.6	346	4.8	3.05
NOC172	Male	65.6	28.91	None	None	None	None	Yes	None	None	None	Yes	None	None	None	None	None	Yes	None	No	No	Smoker	None	None	154	97.6	9.75	290	5.18	3.38
NOC173	Male	63.7	25.73	None	None	None	None	None	None	None	None	None	None	None	None	None	None	Yes	None	No	No	Never	None	None	137	90	4.87	240	3.17	1.25
NOC174	Male	72.8	31.35	None	None	None	None	Yes	None	None	None	None	None	Yes	None	None	None	Yes	None	No	No	Smoker	None	None	142	92.6	10.27	195	7.11	2.22
NOC175	Male	74.9	28.36	None	None	None	None	Yes	None	None	None	None	None	None	None	None	None	Yes	None	No	No	Ex-smoker	None	None	136	87.9	6.79	231	4.51	1.66
NOC176	Male	62.8	42.97	None	None	None	Yes	Yes	Type II	None	None	None	None	Yes	None	None	None	Yes	None	No	No	Never	None	Yes	123	99.7	5.43	282	4.31	0.51
NOC177	Male	77.1	33.8	None	Yes	None	None	None	None	None	None	None	None	None	Yes	None	Yes	Yes	None	No	No	Ex-smoker	None	None	135	92.2	6.18	191	3.77	1.53
NOC179	Female	71	35.16	None	None	None	None	None	None	Yes	None	None	None	None	None	None	None	Yes	Yes	Yes	No	Ex-smoker	None	None	139	86.4	4.17	256	2.36	1.18
NOC180	Female	76.5	25.89	None	None	None	None	None	None	None	None	None	None	None	None	None	None	Yes	None	No	No	Ex-smoker	Yes	None	134	89	5.12	214	2.92	1.78
NOC181	Male	70.8	28.83	None	None	None	None	None	None	None	None	None	None	None	None	None	Yes	Yes	None	No	No	Smoker	None	None	150	87.2	7.39	353	4.54	2.07
NOC182	Female	75.4	28.16	None	None	None	Yes	Yes	None	Yes	None	None	None	None	Yes	None	None	Yes	None	No	No	Ex-smoker	None	None	148	88.3	5.96	378	3.06	2.06
NOC183	Male	60.1	27.6	None	None	None	None	None	None	None	None	None	Yes	None	None	None	None	Yes	None	No	No	Never	None	None	148	95.6	7.64	252	3.63	2.96
NOC184	Female	71.1	36.79	None	None	None	Yes	Yes	None	None	None	None	None	None	None	None	None	Yes	None	No	No	Ex-smoker	None	None	141	92.8	5.95	339	3.95	1.2
NOC185	Female	66	25.89	None	None	None	None	None	None	None	None	None	None	None	None	None	None	Yes	None	No	No	Never	None	None	139	97.1	5.69	337	2.58	2.21
NOC186	Female	80.9	30.86	None	None	None	None	Yes	Type II	None	None	None	None	None	None	None	None	Yes	Yes	No	No	Never	None	None	115	92.8	10.34	444	8.26	1.34
NOC187	Female	47.5	30.12	None	None	None	None	None	None	None	None	None	None	None	None	None	None	Yes	None	No	No	Ex-smoker	Yes	None	141	94.8	4.49	267	1.82	2.25
NOC188	Female	79.3	18.18	None	None	None	None	None	None	None	None	None	None	None	None	None	None	Yes	None	No	No	Ex-smoker	None	None	120	97.8	5.02	328	3.52	1.13
NOC189	Male	77.1	36.51	None	None	None	None	Yes	None	Yes	None	None	None	None	None	None	Yes	Yes	None	No	No	Ex-smoker	None	None	149	91.9	8.26	243	5.23	2.14
NOC190	Female	51.3	24.69	None	None	None	None	None	None	None	None	None	None	None	None	None	None	Yes	None	No	No	Ex-smoker	Yes	None	110	99.7	7.66	427	3.97	1.86
NOC191	Female	52.1	26.59	None	None	None	None	None	None	None	None	None	None	None	None	None	Yes	Yes	None	No	No	Ex-smoker	Yes	None	139	98.8	4.97	230	2.33	1.96
NOC192	Male	72.9	28.56	None	None	None	None	None	None	Yes	None	None	None	None	None	None	None	Yes	None	No	No	Ex-smoker	Yes	None	147	91.8	4.75	264	2.78	1.41
NOC194	Female	91	31.86	None	None	None	None	Yes	Type II	Yes	None	None	None	Yes	Yes	None	None	Yes	Yes	No	Yes	Ex-smoker	None	None	117	85.6	9.6	297	6.58	1.69
NOC195	Female	71	33.5	None	None	None	None	None	None	None	None	None	None	None	None	None	None	Yes	None	No	No	Ex-smoker	Yes	None	136	94.7	5.92	232	3.06	1.96
NOC196	Male	60.5	32.17	None	Yes	None	None	Yes	None	None	None	None	None	None	None	None	None	Yes	None	No	No	Never	Yes	None	148	93	4.62	245	2.59	1.4
NOC197	Female	79.5	29.67	None	None	None	None	Yes	None	None	None	None	None	None	None	None	None	Yes	None	No	No	Never	None	None	138	94.2	6.12	251	3.92	1.4
NOC198	Female	69.2	25.4	Yes	None	None	None	Yes	None	None	Yes	None	None	None	None	None	None	Yes	None	No	No	Ex-smoker	None	None	138	87.1	7.2	273	3.9	1.81
